# Senolytic targeting of CAF-induced KRT17^+^ colon cancer cells inhibits metastatic invasion

**DOI:** 10.64898/2026.03.03.708913

**Authors:** Daisuke Shiokawa, Hiroaki Sakai, Yusuke Kanda, Hirokazu Ohata, Yusuke Asada, Hiroki Ochiai, Takeo Fukagawa, Shigeki Sekine, Yasushi Yatabe, Masato Morikawa, Hitoshi Nakagama, Koji Okamoto

## Abstract

Metastasis remains the leading cause of cancer mortality, yet effective strategies to eliminate metastasis-initiating cells are lacking. Here, we dissected intratumoral heterogeneity in colon cancer using single-cell analyses and identified a *KRT17^+^* slow-cycling cancer cell population that exhibits features of metastasis-initiating cells (*L1CAM*) and senescent-like cells (*CDKN2A, BCL2L1*). Spatial transcriptomics and immunostaining revealed that these cells localize at tumor-stroma interfaces, where they are closely associated with TGF-β1-producing subset of cancer-associated fibroblasts (CAFs) and exhibit SMAD3 activation. Mechanistically, TGF-β1 induces KRT17 expression in patient-derived cancer cells, while co-culture with CAFs drives the emergence of KRT17 migratory cells in a KRT17-dependent manner. Functionally, genetic ablation of KRT17 or senolytic targeting of BCL2L1 suppresses peritumoral invasion and liver metastasis in xenograft models. Clinically, KRT17 cells co-localize with TGF-β1 CAFs, and their co-expression with L1CAM correlates with advanced disease stage. These findings support a model in which stromal TGF-β signaling promotes the emergence of a KRT17 invasive cancer cell state with senescence-associated features and suggest that senolytic strategies may represent a potential approach to limit metastatic progression in colon cancer.
