## Supplementary material for "Senolytic targeting of CAF-induced KRT17^+^ colon cancer cells inhibits metastatic invasion": Table S3

### Sheet: Table S3
Table S3
Clinicopathological information of colon cancer cases used for immunostaining and co-culture experiments
Samples	Age	Sex	Histology	T stage	N stage	M stage	Stage
CTN-133	79	M	tub2>tub1	3	0	0	2a
CTN-136	53	M	tub2>tub1	3	0	0	2a
CTN-141	48	M	tub1>tub2	3	0	1a	4a
CTN-142	55	M	tub2	3	0	0	2a
CTN-143	70	M	tub2>tub1	3	0	0	2a
CTN-147	60	M	tub2>tub1	3	2a	0	3b
CTN-150	67	F	tub2>tub1	3	1a	0	3b
CTN-152	58	F	tub2>tub1	3	0	0	2a
CTN-155	77	M	tub2>tub1	3	1a	0	3b
CTN-156	55	F	tub2	3	1	0	3b
CTN-159	52	M	tub1>tub2	3	0	0	2a
CTN-161	56	F	tub1>tub2	3	1a	0	3b
