## Supplementary material for "Senolytic targeting of CAF-induced KRT17^+^ colon cancer cells inhibits metastatic invasion": Table S5

### Sheet: Table S5
Table S5
Distribution of cancer cell subpopulations within spatial clusters in the xenograft tumor (CRC-6_T1).
	c0	c1	c2	c3	c4	c5	c7	c9
h0	1.07371	12.7269	35.5217	9.31567	16.6914	15.877	8.14185	0.651687
h1	19.3687	31.4368	0.711038	14.9211	13.4298	4.78849	15.2558	0.0882827
h2	1.50038	6.85185	9.49114	22.523	2.85913	30.7808	20.3601	5.63355
h3	0.130633	0.795029	0.942208	13.4504	1.04645	6.28007	8.05274	69.3024
h4	44.0409	0.274728	1.59085	0.813446	1.07079	18.5745	32.878	0.756782
h5	3.7182	39.6362	3.33	5.75442	45.8195	1.58258	0.159072	0
h6	47.9905	0.626035	12.1334	0.117123	9.23035	15.6667	14.236	0
h7	0.124642	0.0576366	0	44.2757	0.00321519	1.07341	0.0401088	54.4253
h8	32.3363	0	0.0798523	0	0	26.1845	41.3993	0	(%)
Cancer subpopulations (CRC-6): h0–h8
Spatial clusters (CRC-6_tumor T1): c0–c9
