## Supplementary material for "Senolytic targeting of CAF-induced KRT17^+^ colon cancer cells inhibits metastatic invasion": Table S6

### Sheet: Table S6
Table S6
Distribution of cancer cell subpopulations in spatial clusters of xenografted tumor (CRC-6_T2).
	c1	c2	c3	c4	c5	c6	c7
h0	44.356	1.7877	0.29883	27.771	0.0706693	21.2106	4.50523
h1	7.60114	27.7167	14.7755	3.60693	45.1858	1.11406	0
h2	14.95	7.56325	19.699	18.5854	19.1413	12.331	7.72996
h3	12.7078	4.09934	5.97078	6.81067	2.00428	22.7892	45.618
h4	9.05303	87.5338	0	0.261398	0.402476	2.60014	0.149127
h5	n.d.	n.d.	n.d.	n.d.	n.d.	n.d.	n.d.
h6	n.d.	n.d.	n.d.	n.d.	n.d.	n.d.	n.d.
h7	3.6048	0.123828	0	0	0	39.6201	56.6513
h8	n.d.	n.d.	n.d.	n.d.	n.d.	n.d.	n.d.	(%)
Cancer subpopulations (CRC-6): h0–h8
Spatial clusters (CRC-6_tumor T2): c1–c7
