## Supplementary material for "Senolytic targeting of CAF-induced KRT17^+^ colon cancer cells inhibits metastatic invasion": Table S7

### Sheet: Table S7
Tabloe S7
Distribution of KRT17high cells within Visium clusters of xenografted Tumors
CRC-6_T1
Visium clusters	relative distribution (%)
c0	7.99468
c1	4.36963
c2	4.48918
c3	25.083
c4	2.47286
c5	8.09257
c6	11.7882
c7	3.337
c8	7.13054
c9	25.2423
CRC-6_T2
spatial clusters	relative distribution (%)
c0	14.9099
c1	18.8458
c2	9.84829
c3	4.37986
c4	3.20605
c5	4.73852
c6	22.075
c7	21.9966
