## Supplementary material for "Senolytic targeting of CAF-induced KRT17^+^ colon cancer cells inhibits metastatic invasion": Table S8

### Sheet: Table S8
Table S8
Clinicopathological information for the colon cancer cases used for IHC staining
Samples	Age	Sex	Location	Histology	T stage	N stage	M stage	Stage(UICC TNM)	OS（0, survival; 1, death)	Recurrence (0, absent; 1, present)	TimeToEvent: OS	TimeToEvent: RFS	MMR status (0, deficient; 1, proficient)	TMA MLH1	TMA PMS2	TMA MSH2	TMA MSH6	Stage	KRT17 staining	L1CAM staining
CR19-0721T	78	M	S	tub1	3	0	0	2	0	0	1532	1532	1	1	1	1	1	2	Low	High
CR19-0722T	84	F	A	tub2	3	1	0	3	0	0	1065	1065	1	1	1	1	1	3	High	Low
CR19-0723T	59	M	S	muc	4	1	0	3	1	1	1233	636	1	1	1	1	1	3	Low	Low
CR19-0724T	53	M	D	tub2	3	0	0	2	0	0	1645	1645	0	1	1	0	0	2	Low	Low
CR19-0725T	66	M	S	tub2	3	0	0	2	0	0	1483	1483	1	1	1	1	1	2	Low	High
CR19-0726T	67	M	Ra	tub2	2	1	0	3	0	0	1543	1543	1	1	1	1	1	3	High	High
CR19-0727T	58	M	S	tub2	3	1	0	3	0	1	1656	385	1	1	1	1	1	3	High	High
CR19-0728T	73	F	S	tub1	3	1	0	3	0	0	1476	1476	1	1	1	1	1	3	High	Low
CR19-0729T	57	M	C	tub2	3	1	0	3	0	0	1489	1489	1	1	1	1	1	3	High	Low
CR19-0730T	43	M	Rs	tub1	2	0	0	1	0	0	1466	1466	1	1	1	1	1	1	Low	High
CR19-0731T	65	M	Rb	tub1	3	0	0	2	0	0	1479	1479	1	1	1	1	1	2	Low	Low
CR19-0732T	71	M	S	tub2	4	2	0	3	1	1	939	90	1	1	1	1	1	3	High	High
CR19-0733T	53	F	A	tub2	3	2	0	3	0	0	1617	1617	1	1	1	1	1	3	High	High
CR19-0735T	49	M	A	por2	3	2	0	3	0	0	1480	1480	1	1	1	1	1	3	High	Low
CR19-0736T	78	F	C	muc	3	1	0	3	0	0	1485	1485	1	1	1	1	1	3	High	High
CR19-0737T	79	F	S	muc	3	0	0	2	0	0	364	364	1	1	1	1	1	2	Low	Low
CR19-0738T	67	M	A	tub2	4	1	0	3	0	0	1475	1475	1	1	1	1	1	3	Low	High
CR19-0739T	65	M	A	tub1	3	0	0	2	0	0	1582	1582	1	1	1	1	1	2	High	Low
CR19-0740T	58	F	Rb	tub1	3	1	1	4	1	1	766	226	1	1	1	1	1	3	High	High
CR19-0741T	73	M	S	tub2	3	0	0	2	0	1	1494	212	1	1	1	1	1	2	Low	Low
CR19-0742T	65	M	Rs	tub2	3	0	0	2	0	0	1490	1490	1	1	1	1	1	2	Low	Low
CR19-0744T	49	M	Rb	tub2	3	2	0	3	0	1	1069	614	1	1	1	1	1	3	High	High
CR19-0745T	71	M	Rb	tub2	3	2	1	4	0	1	1316	438	1	1	1	1	1	3	Low	High
CR19-0746T	46	F	D	tub1	3	0	0	2	0	0	1494	1494	0	0	0	1	0	2	High	Low
CR19-0747T	73	M	S	tub2	3	0	0	2	0	1	1520	100	1	1	1	1	1	2	Low	Low
CR19-0748T	56	M	Rs	tub2	4	0	0	2	0	1	1533	1078	1	1	1	1	1	2	High	High
CR19-0750T	79	F	A	tub1	2	0	0	1	0	0	1466	1466	1	1	1	1	1	1	Low	Low
CR19-0752T	74	F	Rb	tub2	3	2	0	3	0	0	1501	1501	1	1	1	1	1	3	Low	High
CR19-0753T	39	M	Rb	tub2	3	2	0	3	0	1	373	328	1	1	1	1	1	3	High	High
CR19-0754T	64	F	S	tub2	3	1	0	3	0	0	1503	1503	1	1	1	1	1	3	Low	Low
											(days)	(days)
