## Supplementary material for "Senolytic targeting of CAF-induced KRT17^+^ colon cancer cells inhibits metastatic invasion": Table S9

### Sheet: Table S9
Table S9
Primers used for the qPCR experiments
Gene Symbol	Refseq ID	Official Full Name	Forward Primer	Reverse Primer
EPCAM	NM_002354.2	Epithelial Cell Adhesion Molecule	GCGAGTGAGAACCTACTGGAT	AACGCGTTGTGATCTCCTTC
KRT17	NM_000422.2	Keratin 17	CAGTACAAGAAAGAACCGGTGA	GACTGTGGGGCAGATGGG
L1CAM	NM_000425.5	L1 Cell Adhesion Molecule	CACTATGGCCTTGTCTGGGAT	AGCTGACATACTGTGGCGAA
MKI67	NM_002417.4	Marker Of Proliferation Ki 67	AACTTGCCTCCTAATACGCC	TGAGGCTGTTCCTTGATGATTT
TUBA1A	NM_006009.4	Tubulin Alpha 1a	ACCCACAGTCATTGATGAAGTT	CGAATTCGGTCCAACACGAG
TUBB2B	NM_178012.5	Tubulin Beta 2B Class IIb	ACAATGAAGCCACTGGTAACAA	TAACCGAATCCATCGTGCCT
TUBB3	NM_006086.4	Tubulin Beta 3 Class III	CCTGACAATTTCATCTTTGGTCA	CAGTCGCAGTTTTCACACTC
